# Automated assembly scaffolding elevates a new tomato system for high-throughput genome editing

**DOI:** 10.1101/2021.11.18.469135

**Authors:** Michael Alonge, Ludivine Lebeigle, Melanie Kirsche, Sergey Aganezov, Xingang Wang, Zachary B. Lippman, Michael C. Schatz, Sebastian Soyk

## Abstract

Advancing crop genomics requires efficient genetic systems enabled by high-quality personalized genome assemblies. Here, we introduce RagTag, a toolset for automating assembly scaffolding and patching, and we establish chromosome-scale reference genomes for the widely used tomato genotype M82 along with Sweet-100, a rapid-cycling genotype that we developed to accelerate functional genomics and genome editing. This work outlines strategies to rapidly expand genetic systems and genomic resources in other plant species.
