## Supplementary Tables for "Automated assembly scaffolding elevates a new tomato system for high-throughput genome editing"

### Sheet: Supplementary Table 1
Supplementary Table 1. Genome assembly and annotation statistics.
sample	assembly	# sequences	assembly size (bp)	minimum contig size (bp)	maximum contig size (bp)	auN	N50 (bp)	N90 (bp)	L50	L90	Merqury QV	Merqury Completeness (%)	# unmapped ITAG genes	# unmapped pan-genome genes	# ITAG genes mapped with >= 99% coverage and identity	# pan-genome genes mapped with >= 99% coverage and identity
Sweet-100	ONT Flye	661	792065035	498	32432108	11803572	10689648	2434603	25	84	NA	NA	NA	NA	NA	NA
Sweet-100	Hifiasm	2007	882654037	13974	52478269	24675822	19825979	1354947	12	58	NA	NA	NA	NA	NA	NA
Sweet-100	Screened Hifiiasm	992	847172677	13974	52478269	25707723	20092841	4243177	11	47	NA	NA	NA	NA	NA	NA
Sweet-100	patched	960	845931245	13974	95599274	41115705	40773110	6619867	8	28	NA	NA	NA	NA	NA	NA
Sweet-100	v2.0	932	846535963	13974	95599274	65294615	66902074	52314082	6	12	56.6406	99.2502	414	2890	31406	479
M82	ONT Flye	438	801127565	498	38245274	17609458	17131149	5477684	17	49	NA	NA	NA	NA	NA	NA
M82	Hifiasm	3317	865596775	8289	41688203	13850424	11142556	1051804	22	102	NA	NA	NA	NA	NA	NA
M82	Screened Hifiiasm	1365	827261962	8289	41688203	14491276	12637509	2537152	21	81	NA	NA	NA	NA	NA	NA
M82	patched	1278	828468212	8289	68464519	29940977	27794499	6137774	10	35	NA	NA	NA	NA	NA	NA
M82	v1.0	1237	829074230	8289	92851076	65975626	66835077	55085968	6	11	53.0785	99.3797	222	3066	32683	296

### Sheet: Supplementary Table 2
Supplementary Table 2: CRISPR-Cas gRNAs used in this study.
gRNA name	protospacer sequence	primer sequences	gene name	gene ID
CR-LIN-g1	GGAACAGCTTGAGCGTCAAC	tgtggtctcaATTGGAACAGCTTGAGCGTCAACgttttagagctagaaatagcaag	LIN	Solyc04g005320
CR-LIN-g2	TTCTAGTATGTCTGATACAC	tgtggtctcaATTTTCTAGTATGTCTGATACACgttttagagctagaaatagcaag	LIN	Solyc04g005320
CR-SlAP3-g1	AAGAAATGGGCTATTCAAGA	tgtggtctcaATTGAAGAAATGGGCTATTCAAGAgttttagagctagaaatagcaag	SlAP3	Solyc04g081000
CR-SlAP3-g2	GTACAGATCGAACAATTGTT	tgtggtctcaATTGTACAGATCGAACAATTGTTgttttagagctagaaatagcaag	SlAP3	Solyc04g081000
CR-EJ2-g1	TTTGGGCACGTTAAGCTCGA	tgtggtctcaATTTTTGGGCACGTTAAGCTCGAgttttagagctagaaatagcaag	EJ2	Solyc03g114840
CR-J2-g1	AGCTCCTTCAACGTTCTCAA	tgtggtctcaATTAGCTCCTTCAACGTTCTCAAgttttagagctagaaatagcaag	J2	Solyc12g038510
CR-J2-g2	ACATATTCTTGGAGAGGATT	tgtggtctcaATTACATATTCTTGGAGAGGATTgttttagagctagaaatagcaag	J2	Solyc12g038510
CR-SP-g1	ACAACAGACATCTTAACACT	tgtggtctcaattGACAACAGACATCTTAACACTgttttagagctagaaatagcaag	SP	Solyc06g074350
CR-SP-g2	GGTTTAGAAGTTACTGAGGA	tgtggtctcaattGGTTTAGAAGTTACTGAGGAgttttagagctagaaatagcaag	SP	Solyc06g074350
CR-SP5G-g1	AGAGATCCTTTAATAGTTTC	tgtggtctcaattAGAGATCCTTTAATAGTTTCgttttagagctagaaatagcaag	SP5G	Solyc05g053850
CR-SP5G-g2	AACAATAGGGTGGTCTATAA	tgtggtctcaattAACAATAGGGTGGTCTATAAgttttagagctagaaatagcaag	SP5G	Solyc05g053850
CR-AN-g1	ATGTTTGGCAGAAAACTAGA	tgtggtctcaattGATGTTTGGCAGAAAACTAGAgttttagagctagaaatagcaag	AN	Solyc02g081670
CR-AN-g2	AGTTAAACTGTTTACAAGTG	tgtggtctcaattGAGTTAAACTGTTTACAAGTGgttttagagctagaaatagcaag	AN	Solyc02g081670

### Sheet: Supplementary Table 3
Supplementary Table 3: Primers for genotyping used in this study
gene name	gene ID	forward primer	reverse primer
Cas9	NA	ctgacgtaagggatgacgcac	CATCTCATTACTAAAGATCTCC
SlAP3	Solyc04g081000	CCATCTTTCTAAGACTCTTCTCCTCC	CATGGGGATCGATCGAGATCTTG
AN	Solyc02g081670	GATGGATTTGGATACCTCCTTGTCC	CAAATGAGGTTATTATATTCCACGTGGC
LIN	Solyc04g005320	CCTTTAATAAGTTGAAAATCCCTC	TTGAAGGTGCATAGAACATACC
EJ2	Solyc03g114840	AATATGGTCCTTATGTCCAACC	TAGCAAACTTATTGGGCTAGC
J2	Solyc12g038510	ATATTGAATCGTGTGATTGTCTC	TAACTTTCTTCAAAGATGCATCC

### Sheet: Supplementary Table 4
Supplementary Table 4: Primers used for multiplex-sequencing
gene name	gene ID	forward primer name	forward primer sequence	reverse primer name	reverse primer sequence
J2	Solyc12g038510	J2_bc-F	GTGACCAAGTTCATGCTATATTGAATCGTGTGATTGTCTC	J2_bc-R	GTCGGAGTCAACGGATTTAACTTTCTTCAAAGATGCATCC
EJ2	Solyc03g114840	EJ2_bc-F	GTGACCAAGTTCATGCTAATATGGTCCTTATGTCCAACC	EJ2_bc-R	GTCGGAGTCAACGGATTTAGCAAACTTATTGGGCTAGC
LIN	Solyc04g005320	LIN_bc-F1	GTGACCAAGTTCATGCTCCTTTAATAAGTTGAAAATCCCTC	LIN_bc-R1	GTCGGAGTCAACGGATTTCTGAGGAAGATGAAGTAACC
LIN	Solyc04g005320	LIN_bc-F2	GTGACCAAGTTCATGCTGGATGTTTAGATGAGACCTCG	LIN_bc-R2	GTCGGAGTCAACGGATTTTGAAGGTGCATAGAACATACC
